# Hundreds of antimicrobial peptides create a selective barrier for insect gut symbionts

**DOI:** 10.1101/2023.10.16.562546

**Authors:** Joy Lachat, Gaëlle Lextrait, Romain Jouan, Amira Boukherissa, Aya Yokota, Seonghan Jang, Kota Ishigami, Ryo Futahashi, Raynald Cossard, Delphine Naquin, Vlad Costache, Luis Augusto, Pierre Tissières, Emanuele G. Biondi, Benoît Alunni, Tatiana Timchenko, Tsubasa Ohbayashi, Yoshitomo Kikuchi, Peter Mergaert

## Abstract

The spatial organization of gut microbiota is crucial for the functioning of the gut ecosystem, although the mechanisms that organize gut bacterial communities in microhabitats are only partially understood. The gut of the insect *Riptortus pedestris* has a characteristic microbiota biogeography with a multispecies community in the anterior midgut and a mono-specific bacterial population in the posterior midgut. We show that the posterior midgut region produces massively hundreds of specific antimicrobial peptides (AMPs), the Crypt-specific Cysteine-Rich peptides (CCRs) that have membrane-damaging antimicrobial activity against diverse bacteria but posterior midgut symbionts have elevated resistance. We determined by transposon-sequencing the genetic repertoire in the symbiont *Caballeronia insecticola* to manage CCR stress, identifying different independent pathways, including novel AMP-resistance pathways unrelated to known membrane homeostasis functions as well as cell envelope functions. Mutants in the corresponding genes have reduced capacity to colonize the posterior midgut, demonstrating that CCRs create a selective barrier and resistance is crucial in gut symbionts. Moreover, once established in the gut, the bacteria differentiate into a CCR-sensitive state, suggesting a second function of the CCR peptide arsenal in protecting the gut epithelia or mediating metabolic exchanges between the host and the gut symbionts. Our study highlights the evolution of an extreme diverse AMP family that contributes to establish and control the gut microbiota.
