## Supplementary Table 1 for "Hundreds of antimicrobial peptides create a selective barrier for insect gut symbionts"

### Sheet: materials
Materials used in this study
primers for deletion mutant construction
Gene	New_accession	Old_accession	Sequence Up_Down region by gene synthesis	Ext_gene_Forward	Ext_gene_reverse	up_Forward	down_Reverse
wbiI	BRPE64_RS10475	BRPE64_ACDS21790	GAATTCTCCAGTGGGCTTTCTCGCCGGCGCCTTCGGTTATTGGGGCTGGCAACATGGCGTGTGGCCCGTCTGGTTTCCCGCGCTGGTTTTTTCGCCGTTTATTGCGGACGCTTCCGTGACCTTGCTCCGGCGTCTCGCGCGCGGTGAAAGATTTTGGCAGGCCCATCGCGAGCACTATTATCAGCGCATGGTGCGCTCCGGCATCGGGCACGCGCGCACGGCACTCGTGTGGTATTTGCTGATGCTGGCGGGCATAATCCTCGCCAACCGGGCATTGCGGTTTTCCTTCATAGGTCAGTGGGGCGCCGTCGCAGGCTGGGCAGTCGTGGTCTTGGCCGCGGGCGCCGTAGTCGACGCGCGCTGGCGGCGGCATGAAGCGCGCCATTCCGAACAATCTTG…	GGAAAGCGGCGTGATATCG	CGGCTTTCTGATGCTGTGG	CTTCATAGGTCAGTGGGGCG	TTGAAGATGCCGTGGTCCAG
tpr	BRPE64_RS10075	BRPE64_ACDS20910	GAATTCGCTGATGTGACGGTCGGCGGCCACGTAGAACACCTGCTTGCCCTGACGCTCGGCGCGCACGATGCGCGCGGCACGCAACAGCCGCAAGTGATGGCTCACCAGCGACGCCGACAGCCCGAGCGATTCCGCGATCGCCCCGACGGCGCGCTTCTGCTCGACGCACGCCAGCACGATGCGCAGACGCGTCGGGTCGCCGAGCAGGCGGAACAGGTCGGCGAGCGGCACGACGCGCTCGTCGGAGGTGATTGACGCGGCTTGCGGAGTCAGGGTGGATGTCACGCTCAACGACCAGTCAGTAACATGTTAACGACAAATACTTGAATAGGTGTTCATATGTTAAGTGCCATCGTCGCAACATGTCAACGGCCGTTTTGGGAGCCGGGGCCTCGGGTG…	TTCTTCGTGTTGATGCGTGC	AGTCGTTTCATGGGGTCTCC	CTCGGGTGTGGGAAAGGATC	GTTGCATTCGGTCGAGTTGG
dedA	BRPE64_RS02150	BRPE64_ACDS04540	CCCGGGGATGCGCAGCGTGCTCGCGCCTGCGTCGAGTGCGTTTTCCAGCAGTTCCTTGACGACCGACGCCGGCCGTTCCACCACTTCGCCCGCGGCGATCTGGCTGATCAGCTGGTCGGGCAGCGGGGCGATGGCGCGCGAACGGCGCGCGTCGTCGAGAGTCGAAGCGTCTGCGGAGAATTCGTTGAGATCGGCCATGCAGAATTATAACGATTCGCAAAGGAGCGCTCGCGCGCTGGCCGGCAATGGCCAGTGGCCGCCGGTGCCCGTCGATGCATCGGGAGATCGCGTCCGGATGCGCGGTTTTTAACCGACGCGACGCATCACTTCGGTATCATGGCGCGACTCCACATGGGTTGCCGATGCACCTTTTTTTGGCCGCCGTATTTATTTTCGAGG…	AATACAGTTCGCGCACTTCC	ACGAATAAAGAGTGTGGCGC	CACTTCGGTATCATGGCGC	TCATCCGTCTGTTCCGTCG
wbiG	BRPE64_RS10485	BRPE64_ACDS21810	GAATTCAGCAATACCTCTGCCGACGTTATCCCACCGTGCTCGACCTGTTCGTGCGCGGCTTCCTGCCCGCCGGCATGCGCCGCCCGTTCGCGCAGCGTCTCGCACGCTACGAGATGCGCGATGTCATCGGCGACAAGGACGTCGTGTGGGACCCGCCCATCGTGAGCGGTTGCTTCATGCTCTTCAGGACCGACGTGCTCACGTCCATCGGCGGTTTCGATCCGCGCTATTTCCTTTACTTCGAGGACTACGATCTGAGCCTGCGCACGCGGGACGTCGCGCGCGTCGTGTATGTGCCGTCGGTGCGCATCCTGCATCACGGCGGCGGTGCGGCGAAGAAGGGTTCGACGCATATCAAGCTGTTCGTCACGTCGGCGTATCGTTTCTTCAACCGCTTCG…	ATCAGAAAGCCGACAACTGC	TTCCACCTGATCCTCAACCC	GGACTACGATCTGAGCCTGC	CCGCAATTCCCGCTATTTGG
wbiF	BRPE64_RS10490	BRPE64_ACDS21820	GAATTCTTGCTCGCGCTTGCCTTGCCGCCGCTCGGTACGCGGTCGGACAAACGTTCACGTACGGTTGCCGTATTTGCCGCGCTGTGTATGACAGCGGTGGTCGTATTCCCCGTGTATAGCTATCTGGAAGTGTTGCGGGCGATCCTTAATCGCTACTACGCGTGATTTGCGGCGGAGCAGAGTAGAGGACCGTTCTCTAATGCTCCGGATGACATGAATTGAAGCGCCGACTCGCTTCGACGCGCTCATGAGCTCTTGCGTGTGACGGGAAGGGCGGCGATATGCTCACGCCTCCCACCCACCCCCGCAGTTGCCGAAACCCCCGACATTAAGCACAATCAACGCGTCTTCCACCAGCCAGCCCGGTCCGTTTGTCTTTTCGTGGCGCGGACACCCTGC…	CATCATCGCGAGGAAGTTGG	TATCGAGTGGCCGTCTTTCC	CAATCAACGCGTCTTCCACC	GATGGATCACAGCGTCGCAG
wzm	BRPE64_RS10560	BRPE64_ACDS21950	GAATTCGGACGACCTTTCTTGCCGCGGGAGGCTTCGGCCGAAACGAGTACGGCGACGTCTCGGGCGATATCGCCCTAAGCCTACGCCTGGCGGAAGACGGATCGCGCAACGTGTTCGTACCGCGCGCTGCGGTGCTCACTCATGCCCGCCCGAGCGACGCTCACGTGAATGCAAACGCGCCACGATCGGAGCAAGTATCGGTGCGAGACCGTGCCTATAACCCGAATCTCTCGCTCATGCGCGAAGCGCGCAGCGCCACGTTCGAATTGTCGTTCCCACCCCGCATCGAGCCGCTCGAATGACGAGGCGACTCCAAGGGTTTGTTACTTAAAGCGTGCGGATAATGAAAGATTAGACATGTAACTTCCTGCATCTCTCGGGCTGCGGCCTGGGTCGATC…	TCGTGTTGTTGTCATGCAGG	CCTGTGTTTCGTCGATGAGC	AACTTCCTGCATCTCTCGGG	GCGTGTCTGTATGGCGATTG
rfbA	BRPE64_RS10590	BRPE64_ACDS22010	GAATTCCTACGTGGGCGACCACTGCTCTGCGATCCGCGAAGTGCTTGCGCGCGGCGCACTTGGCGAAACGTATAACGTCGGCGGCTGGAACGAGAAGAAGAATCTCGAAGTCGTGCATACGCTGTGCGATCTGCTCGACCGCGCCAAGCCGAAGTCGAGCGGCTCGTATCGTGATCAGATCACCTATGTGACGGACCGCCCGGGCCACGACCGCCGCTATGCAATCGACGCGCGCAAGCTCGAACGCGAACTCGGCTGGAAGCCCGCGGAAACCTTCGAAACCGGCCTCGCGAAGACGGTCCAGTGGTATCTGGACAACCAGGCGTGGGCTGACGAAGTCGCGTCGGGCGAATACCGCAAATGGGTCGAAACGAACTACGCGCAACGTGCTTGAAGGGG…	AGTTTGTTGCTCACCGTTGG	AATTCTCTGAAACCACGCCC	CGTGCTTGAAGGGGAATGAC	AATGATTGTCCTGCACGAACTC
tolQ	BRPE64_RS11025	BRPE64_ACDS22930	GAATTCCGCGTCTGGATGACGTCATCCGCGTCGTGAGCCGGATCGAGCGGCTCGGGCGCGCGTCGGTGGATTTTCATCAGGAAGCGTGGCGCGACGGCGTGCTGCTCGCAAGCGGCGAGATTCGCATCGCTTCGGTGGACCGCGCGTCGATTCGTCCGGCCGGCATTCCCGATGCGGTGCTCGAGGGACTGCGGCGCGGCCCCCACGCCGCGCGCAACGGATCGCACGCGCTTTGAAGCTGGCCGATGAACGCATCGCATCCGAGGCGAACCTCGCATCGGACAACAGAGGAAGCACTACCGAACACGAACCGGTCGCGGCGCGGCTTTCGACTGATTCACACTGGCTTCACGAAAGCATGACGTCGCGACCGGACGCCCGTTCCGGGACGTAACAGCG…	AGGTGAGTGATCCGTTGACC	TTGTTCTGCCAGTTGATGCC	TCGGACAACAGAGGAAGCAC	ATACTGGAACGAATCGGGCC
tolB	BRPE64_RS11040	BRPE64_ACDS22960	GAATTCCAATGCGACTTCGCCGGGTTATGCCGAGAAGGTGCAGCGTCGGGTGCGGCCGAACATCCATTGGGGTGGCGAAACGGCCGGCCTCGAAACCGTGGTTTCCGTCCGCTGCTCTCCTACCGGCACGCTGTTGTCGGCGAATATCACCCGTTCGAGCGGCAACGAGCAATGGGATGCGGCGGCGCTGCGCGCGGTGCAGAACTCCGATCCGATGCCCGTTGACATCGACGGCAAGGCGCCCGGCAGCTTTACGATCACGCTGCGTCCGGCCGGAGGCTGATTGCGCAAAACGCCTGAATGCGCGCATTGAGCTGCGGGAACGAATCGTGCGACCGCGGGTCTGTTCTGCAGTCCGCGGACACTTGAAAACGCTTTTATCTGGAACCTAAACAGCAT…	GCAGTTGAAGGAGCAGAAGG	GGCTTCCATTTGCGTATCGG	GTTGACATCGACGGCAAGG	AGCTGAACGTTGTTTGTGGAC
primers for complementation constructs in pME6000
Gene	New_accession	Old_accession	Forward primer	Reverse primer	Gibson Forward primer	Gibson Reverse primer
dedA	BRPE64_RS02150	BRPE64_ACDS04540	GATGCGCAGCGTGCTCGCGCCTGCGTCGAGT	CCGCTACATTCGCCGCGCCTGCTAGCGGGAAGTT	TCGAGGTCGACGGTATCGATGATGCGCAGCGTGCT	GGCTGCAGGAATTCGATATCCCGCTACATTCGCCG
tpr	BRPE64_RS10075	BRPE64_ACDS20910	GCTGATGTGACGGTCGGCGGCCACGTAGAACACCT	ACCGCCTTCGCCGTCACCATTGCCGATGATCAAAT	TCGAGGTCGACGGTATCGATGCTGATGTGACGGTC	GGCTGCAGGAATTCGATATCACCGCCTTCGCCGTC
wbiFG	BRPE64_RS10490; BRPE64_RS10485	BRPE64_ACDS21820; BRPE64_ACDS21810	TTGCTCGCGCTTGCCTTGCCGCCGCTCGGTAC	CCGACGCGCGGCGTCGGACGCTCGTGCA	TCGAGGTCGACGGTATCGATTTGCTCGCGCTTGCC	GGCTGCAGGAATTCGATATCCCGACGCGCGGCGTC
primers for in situ hybridization
Gene	Forward primer	Reverse primer
CCR0043	CTCTGCTATACAACTGGCCC	GTTGCTGGCACTCTCAAACA
qPCR primers
Gene	New_accession	Old_accession	Forward primer	Reverse primer
opcP outer membrane porin protein 32	BRPE64_RS03720	BRPE64_ACDS07590	ACTCCGTGGTGGACTTCATC	GCTTGAAGCCAGCGTAGTTC
Tn-seq primers
adapter synthesis	adapter primer strand 2	adapter primer strand 2
	TTCCCTACACGACGCTCTTCCGATCTxxxxxNN	p-xxxxxAGATCGGAAGAGCGTCGTGTAGGGAAAGAGT-p
Illumina library synthesis	forward P7 Illumina primer	reverse P5 Illumina primer
	CAAGCAGAAGACGGCATACGAGATAGACCGGGGACTTATCATCCAACCTGT	AATGATACGGCGACCACCGAGATCTACACTCTTTCCCTACACGACGCTCTTCCGATCT
Strains used
name	description
Caballeronia insecticola RPE64	wild type strain (Takeshita et al 2018)
Caballeronia insecticola RPE75	Rifampicin resistant derivative of RPE64 used as wild type strain in this study (Takeshita et al 2018)
Caballeronia insecticola RPE225	Tn7-GFP derivative of RPE75 (Kikuchi et al 2014)
Caballeronia insecticola RPE525	Tn7-RFP derivative of RPE75 (Itoh et al 2019)
Caballeronia insecticola Tn7-mScarlett-I	Tn7-mScarlett-I derivative of RPE75
Paraburkholderia fungorum JCM21562	type strain
Paraburkholderia fungorum Tn7-GFP	Tn7-GFP derivative of JCM21562
Sinorhizobium meliloti Sm1021	type strain
Bacillus subtilis Bs168	type strain
Caballeronia insecticola RPE75.Dtpr	tpr deletion mutant
Caballeronia insecticola RPE75.Dtpr.pME6000	tpr deletion mutant with pME6000 empty plasmid
Caballeronia insecticola RPE75.Dtpr.pMEtpr	tpr deletion mutant with complementation plasmid pMEtpr
Caballeronia insecticola RPE75.Dtpr Tn7-GFP	Tn7-GFP derivative of tpr deletion mutant
Caballeronia insecticola RPE75.Dtpr Tn7-mScarlett-I	Tn7-mScarlett-I derivative of tpr deletion mutant
Caballeronia insecticola RPE75.DdedA	dedA deletion mutant
Caballeronia insecticola RPE75.DdedA.pME6000	dedA deletion mutant with pME6000 empty plasmid
Caballeronia insecticola RPE75.DdedA.pMEdedA	dedA deletion mutant with complementation plasmid pMEdedA
Caballeronia insecticola RPE75.DdedA Tn7-GFP	Tn7-GFP derivative of dedA deletion mutant
Caballeronia insecticola RPE75.DdedA Tn7-mScarlett-I	Tn7-mScarlett-I derivative of dedA deletion mutant
Caballeronia insecticola RPE75.DtolB	tolB deletion mutant
Caballeronia insecticola RPE75.DtolB Tn7-GFP	Tn7-GFP derivative of tolB deletion mutant
Caballeronia insecticola RPE75.DtolB Tn7-mScarlett-I	Tn7-mScarlett-I derivative of tolB deletion mutant
Caballeronia insecticola RPE75.DtolQ	tolQ deletion mutant
Caballeronia insecticola RPE75.DtolQ Tn7-GFP	Tn7-GFP derivative of tolQ deletion mutant
Caballeronia insecticola RPE75.DwaaC	waaC deletion mutant (Kim et al 2017)
Caballeronia insecticola RPE75.DwaaC/waaC	waaC deletion mutant complemented with plasmid-borne waaC (Kim et al 2017)
Caballeronia insecticola RPE75.DwaaC Tn7-GFP	Tn7-GFP derivative of waaC deletion mutant
Caballeronia insecticola RPE75.DwaaC Tn7-mScarlett-I	Tn7-mScarlett-I derivative of waaC deletion mutant
Caballeronia insecticola RPE75.DwaaF	waaF deletion mutant (Kim et al 2017)
Caballeronia insecticola RPE75.DwaaF Tn7-GFP	Tn7-GFP derivative of waaF deletion mutant
Caballeronia insecticola RPE75.Dwzm	wzm deletion mutant
Caballeronia insecticola RPE75.Dwzm Tn7-GFP	Tn7-GFP derivative of wzm deletion mutant
Caballeronia insecticola RPE75.Dwzm Tn7-mScarlett-I	Tn7-mScarlett-I derivative of wzm deletion mutant
Caballeronia insecticola RPE75.DrfbA	rfbA deletion mutant
Caballeronia insecticola RPE75.DrfbA Tn7-GFP	Tn7-GFP derivative of rfbA deletion mutant
Caballeronia insecticola RPE75.DwbiF	wbiF deletion mutant
Caballeronia insecticola RPE75.DwbiF.pME6000	wbiF deletion mutant with pME6000 empty plasmid
Caballeronia insecticola RPE75.DwbiF.pMEwbiFG	wbiF deletion mutant with complementation plasmid pMEwbiFG
Caballeronia insecticola RPE75.DwbiF Tn7-GFP	Tn7-GFP derivative of wbiF deletion mutant
Caballeronia insecticola RPE75.DwbiG	wbiG deletion mutant
Caballeronia insecticola RPE75.DwbiG.pME6000	wbiG deletion mutant with pME6000 empty plasmid
Caballeronia insecticola RPE75.DwbiG.pMEwbiFG	wbiG deletion mutant with complementation plasmid pMEwbiFG
Caballeronia insecticola RPE75.DwbiG Tn7-GFP	Tn7-GFP derivative of wbiG deletion mutant
Caballeronia insecticola RPE75.DwbiI	wbiI deletion mutant
Caballeronia insecticola RPE75.DwbiI Tn7-GFP	Tn7-GFP derivative of wbiI deletion mutant
peptides
name	sequence	source
Polymyxin B (PMB)		Sigma
colistin		Sigma
LL37	LLGDFFRKSKEKIGKEFKRIVQRIKDFLRNLVPRTES	Proteogenix
riptocin	VDKGGYLPRPTPPRPVYRSRR	Proteogenix
thanatin	GRVPIIYCNRKTGVCKRM	Proteogenix
NCR335	RLNTTFRPLNFKMLRFWGQNRNIMKHRGQKVHFSLILSDCKTNKDCPKLRRANVRCRKSYCVPI	Proteogenix
CCR1659	KCSPDKQCRPGLKCCGDKYCCPVAYGKSCCYQIFGPPFCCHFYGLRQIIQRSTKSRPIYSS	Proteogenix
CCR0191	IRYCGLGKSCSDSQTCCSPWHCCPSALSCCMTLSRQMTCCRRNGYIAFPAIPSKKLH	Proteogenix
CCR0179	EDYLLRKHPPQCSFTRSCPPNLYCCRKVVKYWTHCCQEGLRCTWERGVPKCEP	Proteogenix
CCR0480	FNTTGIECGKNFYCERKAKCCHSVYCCWEGYSCCQHFGKLYCCLGKRVMRGVKPRAVLNAPASSSLPIFSSLRLPKPKQIVNT	Proteogenix
CCR0663	KFQIIDRCSVLNYCGSGNHCCIDTKTCCPNNSRCCPKYKCCVIPSIPNTK	Proteogenix
CCR0684	DIINGESCRNGEKCRKGYSCCGLSSTCCPYGWRCCGYHFCCSLSTIPFFVNKV	Proteogenix
CCR1659-FITC	FITC-KCSPDKQCRPGLKCCGDKYCCPVAYGKSCCYQIFGPPFCCHFYGLRQIIQRSTKSRPIYSS	Proteogenix
Poly-L-lysine-FITC	30 to 70 kDa L-lysine polymer, FITC-labelled	Sigma
